# RNA Polymerase II hypertranscription at histone genes in cancer FFPE samples

**DOI:** 10.1101/2024.02.28.582647

**Authors:** Steven Henikoff, Ye Zheng, Ronald M. Paranal, Yiling Xu, Jacob E. Greene, Jorja G. Henikoff, Zachary R. Russell, Frank Szulzewsky, H. Nayanga Thirimanne, Sita Kugel, Eric C. Holland, Kami Ahmad

**Affiliations:** Basic Science Division, Fred Hutchinson Cancer Center, Seattle, WA, USA; Howard Hughes Medical Institute, Chevy Chase, MD, USA; Present address: Department of Bioinformatics and Computational Biology, University of Texas MD Anderson Cancer Center, USA; Human Biology Division, Fred Hutchinson Cancer Center, Seattle, WA, USA; Molecular Medicine and Mechanisms of Disease PhD Program, University of Washington, Seattle, WA, USA

**Keywords:** Gene Regulation, Epigenomics, HER2 amplification, Mitochondrial DNA, Meningioma, Whole-arm aneuploidy, Centromeres

## Abstract

Genome-wide hypertranscription is common in human cancer and predicts poor prognosis. To understand how hypertranscription might drive cancer, we applied our FFPE-CUTAC method for mapping RNA Polymerase II (RNAPII) genome-wide in formalin-fixed paraffin-embedded (FFPE) sections. We demonstrate global RNAPII elevations in mouse gliomas and assorted human tumors in small clinical samples and discover regional elevations corresponding to *de novo* HER2 amplifications punctuated by likely selective sweeps. RNAPII occupancy at replication-coupled histone genes correlated with WHO grade in meningiomas, accurately predicted rapid recurrence, and corresponded to whole-arm chromosome losses. Elevated RNAPII at histone genes in meningiomas and diverse breast cancers is consistent with histone production being rate-limiting for S-phase progression and histone gene hypertranscription driving overproliferation and aneuploidy in cancer, with general implications for precision oncology.
