## Supplementary material for "RNA Polymerase II hypertranscription at histone genes in cancer FFPE samples": Table S1

### Sheet: CCRE_avg.dups.not_masked.bland_
Table S1: The 100 top-ranked cCREs based on RNAPII-S5p signal for 7 tumors > normal
Rank	CCRE	Chr	Start	End	Br_(T+N)/2	Br_(T-N)	Co_(T+N)/2	Co_(T-N)	Ki_(T+N)/2	Ki_(T-N)	Li_(T+N)/2	Li_(T-N)	Lu_(T+N)/2	Lu_(T-N)	Re_(T+N)/2	Re_(T-N)	St_(T+N)/2	St_(T-N)	max(T+N)/2	max(T-N)	Tumor_Type	Gene_name	Multiple hits	SEACR_peaks	# w/SEACR_peaks
1	EH38E1858184-enhP	chr17	33415450	33415681	864.341	1715.34	31.6715	20.833	16.286	-9.926	37.1705	39.194	22.9955	10.165	51.9905	66.309	17.725	28.614	884.319	1755.3	Br	RFFL		Br, Co, Li, Lu	4
2	EH38E1861257-enhP	chr17	38083486	38083677	749.894	1496.2	35.458	15.154	8.954	-8.656	89.3195	137.382	34.044	30.65	35.1365	22.343	45.744	61.912	732.129	1460.67	Br	ORMDL3		Br, Li, Lu	3
3	EH38E1861258-prom	chr17	38083719	38084065	719.786	1432.03	37.706	4.91	34.508	12.698	129.979	224.391	33.2205	15.683	37.872	5.36	61.855	39.154	725.08	1442.62	Br		ORMDL3	Br, Li, Lu	3
4	EH38E1858086-enhP	chr17	33307713	33307881	780.085	1461.19	67.8035	7.985	70.487	-14.628	134.81	172.108	61.937	20.872	70.3245	32.963	134.563	167.17	754.404	1409.83	Br	LIG3		Br, Co, Li, Lu, Re, St	6
5	EH38E1861059-enhP	chr17	37856587	37856787	562.635	988.344	735.855	1346.88	75.414	-112.016	79.8185	60.956	47.064	12.85	67.4705	77.783	50.291	85.498	725.319	1325.81	Co	ERBB2		Br, Co, Lu, Re, St	5
6	EH38E1861478-enhP	chr17	38277719	38277885	541.85	1083.7	233.393	401.181	37.791	-48.504	32.622	44.639	45.3215	26.259	45.51	-2.96	41.659	68.62	543.355	1086.71	Br	MSL1		Br, Co, Li, Lu, Re, St	6
7	EH38E1861047-prom	chr17	37844057	37844406	382.851	739.764	514.365	949.299	55.6215	-18.275	73.5165	103.283	50.8525	13.083	40.873	56.486	56.925	108.426	520.688	961.943	Co	PGAP3		Br, Co	2
8	EH38E1664636-prom	chr13	31191678	31192027	175.879	137.876	234.938	-33.959	98.4495	-74.557	274.226	355.385	125.654	86.114	212.612	233.178	540.678	934.233	541.144	933.3	St	HMGB1		Br, Li, Lu, Re, St	5
9	EH38E1858182-enhP	chr17	33414861	33415029	479.247	958.494	4.614	2.53	6.128	-12.256	16.205	29.396	3.477	-5.702	6.8365	12.617	0	0	453.088	906.176	Br		RFFL	Br, Co	2
10	EH38E1861440-prom	chr17	38256831	38257171	469.234	866.414	402.56	700.46	57.1035	-62.049	119.214	174.539	80.316	-16.76	50.7475	45.201	39.4105	35.083	469.459	866.865	Br	NR1D1		Br, Co, Li, Lu, Re	5
11	EH38E1860985-prom	chr17	37793184	37793526	458.282	833.772	366.24	672.888	35.6345	-28.765	86.4925	101.137	24.596	34.696	28.2975	17.697	41.374	51.312	474.169	865.546	Br	PP1R1B		Br, Co, Lu	3
12	EH38E1858183-enhP	chr17	33415059	33415332	428.937	857.874	8.8135	-10.511	2.116	-4.232	2.5045	1.754	3.474	6.948	15.285	2.044	4.6545	-5.375	420.447	840.895	Br		RFFL	Br, Co, Re	3
13	EH38E1861120-enhD	chr17	37910538	37910888	242.006	409.66	433.521	800.015	45.229	-74.73	58.2095	12.169	55.114	28.18	36.8795	17.937	145.833	242.205	431.085	795.144	Co	GRB7		Br, Co, Li, Lu, St	5
14	EH38E1860841-enhP	chr17	37617462	37617812	443.582	826.21	18.586	3.948	15.442	-21.688	41.9795	46.845	26.555	-11.586	36.511	12.482	30.164	14.86	422.728	784.502	Br	CDK12		Br, Lu, Re	3
15	EH38E1869269-prom	chr17	47866112	47866364	447.892	781.221	62.588	-20.848	99.788	-34.678	142.429	162.183	85.1645	2.913	66.484	40.942	101.57	65.309	449.098	783.634	Br	KAT7		Br, Co, Li, Lu, St	5
16	EH38E1858200-enhP	chr17	33446419	33446618	372.945	745.889	13.7805	2.637	13.617	8.462	9.2705	-13.456	8.545	16.42	5.473	9.404	3.191	2.414	389.745	779.49	Br	FNDC8		Br	1
17	EH38E1861100-prom	chr17	37894378	37894690	405.243	748.224	40.4865	3.417	41.934	-18.016	87.008	105.217	42.446	-4.002	37.601	40.422	17.624	7.084	405.254	748.246	Br		GRB7	Br, Co, Li, Lu, Re	5
18	EH38E1861525-enhP	chr17	38334264	38334419	194.184	384.157	398.827	739.975	24.567	-44.972	24.1115	12.152	25.2505	1.661	40.3855	30.087	41.913	18.58	399.376	741.072	Co	RAPGFL1		Br, Co, Lu, Re	4
19	EH38E1857911-prom	chr17	32907743	32907969	21.216	-30.316	377.142	745.137	18.8325	-11.539	20.4035	-6.905	2.517	5.034	2.921	-2.118	12.646	-13.41	374.336	739.523	Co	TMEM132E		Co	1
20	EH38E1860834-prom	chr17	37607424	37607772	402.974	717.599	16.2635	-3.699	25.659	-45.394	44.053	34.616	32.319	-15.224	22.3575	40.801	14.674	6.948	413.58	738.812	Br	MED1		Br	1
21	EH38E1857909-enhP	chr17	32906622	32906966	3.649	4.31	366.524	717.147	16.574	-2.082	1.96	-9.458	2.9945	0.003	3.459	-0.792	6.467	-12.934	374.068	732.235	Co		TMEM132E	Co	1
22	EH38E1874882-enhP	chr17	57696626	57696819	478.425	715.87	77.85	-12.528	84.823	-59.158	225.896	270.374	120.654	-5.147	99.078	78.422	122.364	176.382	483.332	725.683	Br	CLTC		Br, Co, Li, Lu, Re, St	6
23	EH38E1861437-enhP	chr17	38255328	38255676	529.641	706.944	441.246	716.212	85.596	5.504	211.808	180.153	82.5025	32.759	48.221	14.084	79.518	18.21	441.219	716.158	Co		NR1D1	Br, Co, Li, Lu, Re	5
24	EH38E1861091-prom	chr17	37886655	37886998	384.601	667.487	326.098	571.401	32.442	13.948	79.8535	60.069	26.3325	20.839	28.1365	8.369	64.0475	61.187	401.63	701.546	Br	MIEN1		Br, Co	2
25	EH38E1858201-prom	chr17	33446624	33446946	367.816	704.632	13.996	8.326	8.02	-8.026	21.8005	-4.62	11.2235	2.965	13.6035	12.989	27.6205	39.395	359.954	688.907	Br		FNDC8	Br	1
26	EH38E1874884-prom	chr17	57697117	57697280	452.012	699.091	82.0195	-26.707	142.68	76.91	203.757	271.03	112.629	53.469	120.79	25.281	166.469	293.686	445.366	685.801	Br		CLTC	Br, Co, Li, Lu, Re, St	6
27	EH38E2318434-enhP	chr4	108641078	108641272	346.269	688.501	27.6325	19.859	44.303	50.228	34.343	57.331	32.2045	27.059	28.9615	20.065	65.004	130.008	343.332	682.627	Br	PAPSS1		Br, Co, Lu	3
28	EH38E2163976-enhP	chr22	39096862	39097210	288.098	297.066	242.415	-85.833	327.543	-63.639	228.306	225.824	158.946	75.509	185.981	92.992	474.392	664.776	470.836	671.888	St	JOSD1		Br, Li, Lu	3
29	EH38E2166336-prom	chr22	41842724	41843064	166.148	108.889	224.216	-49.253	217.019	-78.581	261.813	314.034	180.27	68.57	251.063	240.596	454.934	667.77	454.916	667.806	St	TOB2		Br, Li, Lu, St	4
30	EH38E1861119-enhD	chr17	37910164	37910418	192.25	316.818	349.318	651.881	39.7335	9.179	57.09	18.76	27.815	16.968	23.0705	21.149	51.173	85.208	347.224	647.692	Co	IKZF3		Br, Co, Lu, St	4
31	EH38E1861060-enhP	chr17	37856804	37857149	295.865	537.41	366.524	669.381	25.7935	-29.473	32.0755	24.229	24.836	4.294	35.2705	35.843	12.5645	17.823	352.37	641.074	Co		ERBB2	Br, Co, Lu, Re	4
32	EH38E1861103-enhP	chr17	37895696	37895880	342.84	634.888	28.2205	12.805	41.4795	-19.735	60.162	65.489	28.8525	20.139	34.8715	28.963	66.112	93.602	343.652	636.512	Br		GRB7	Br, Co, Li, Re	4
33	EH38E1407698-prom	chr1	192777867	192778215	49.1555	58.753	97.9215	14.305	70.935	54.17	58.2975	65.772	84.387	36.446	106.535	104.32	373.656	623.329	368.844	632.951	St	RGS2		Br, Lu, Re, St	4
34	EH38E1862833-prom	chr17	39844834	39845182	198.82	-65.405	226.333	-171.742	235.202	-206.779	481.289	630.354	214.352	-17.839	212.976	81.273	371.872	588.431	481.289	630.354	Li	EIF1		Li	1
35	EH38E1857908-prom	chr17	32906278	32906622	17.8925	-30.381	317.87	633.377	8.874	-4.906	20.4545	-13.74	4.167	6.56	3.461	4.304	0	0	315.709	629.055	Co		TMEM132E	Co	1
36	EH38E2083049-prom	chr2	232572847	232573196	226.612	112.62	164.403	-126.058	195.386	-192.018	451.719	621.393	278.798	-16.065	237.386	120.383	425.424	592.978	451.719	621.393	Li	PTMA		St	1
37	EH38E1818348-prom	chr16	56965775	56966114	345.243	303.028	233.647	-105.858	230.481	-36.256	453.224	619.351	213.846	85.84	193.746	68.878	366.861	436.261	453.224	619.351	Li	HERPUD1		Br, Li, Lu	3
38	EH38E1661818-enhP	chr13	26828387	26828587	319.965	629.328	59.4865	57.837	55.1275	-6.159	44.2085	69.743	23.5725	8.293	43.0355	56.947	95.0395	153.635	313.919	617.236	Br	CDK8		Br, Co, St	3
39	EH38E1860978-enhD	chr17	37788550	37788748	147.533	273.854	339.082	614.239	17.97	3.69	6.671	-19.38	17.179	-13.072	23.239	2.816	22.9435	31.265	336.415	608.904	Co	PP1R1B		Br, Co, Lu	3
40	EH38E2318435-prom	chr4	108641436	108641786	315.67	588.931	51.753	-9.058	83.154	65.036	55.23	57.407	38.86	7.112	36.812	33.372	88.4365	120.183	324.869	607.33	Br		PAPSS1	Br, Lu, St	3
41	EH38E1858073-prom	chr17	33288346	33288676	327.436	594.894	13.279	11.236	20.541	-30.84	53.203	66.709	32.9845	-33.099	20.934	6.552	33.3325	66.665	332.183	604.387	Br	ZNF830		Br	1
42	EH38E1871876-enhP	chr17	53498585	53498739	288.948	577.896	18.2585	20.095	21.305	7.522	20.2105	27.414	13.9435	1.761	35.2125	-0.851	15.046	0.906	296.825	593.649	Br	MMD		Br, Lu, St	3
43	EH38E1658305-prom	chr13	20437694	20438043	354.937	258.136	191.842	73.362	156.246	-161.217	297.848	325.923	120.327	94.61	199.923	188.919	357.438	588.117	355.002	592.989	St	ZMYM5		Br, Co, Li, Lu, Re, St	6
44	EH38E1438750-prom	chr1	245027704	245028054	111.951	51.43	110.279	-21.464	133.989	-84.539	264.988	367.287	108.049	-1.036	116.81	55.418	384.746	591.726	384.753	591.712	St	HNPRNPU		Br, Li, Lu	3
45	EH38E1662688-prom	chr13	28194325	28194593	298.269	567.173	105.695	37.582	67.5405	-10.955	93.5335	107.837	92.6645	58.575	99.7375	119.011	252.471	356.302	310.238	591.111	Br	LNX2		Br, Co, Li, Lu, Re, St	6
46	EH38E1861027-prom	chr17	37824702	37824952	295.977	544.882	202.049	368.51	34.1955	7.369	17.987	-25.243	13.3755	16.225	9.5655	1.663	4.217	8.434	312.67	578.268	Br	PNMT		Br, Co	2
47	EH38E1857910-enhP	chr17	32907211	32907523	5.327	-0.586	295.217	579.887	5.072	-6.952	4.221	-5.937	1.8715	3.743	8.936	-8.314	2.2035	-3.705	292.944	575.34	Co		TMEM132E	Co	1
48	EH38E1932207-prom	chr19	2269237	2269586	263.084	183.369	195.811	-158.967	280.846	39.39	326.823	394.522	183.772	66.14	230.225	147.916	445.259	567.671	442.123	573.942	St	OAZ1		Br, Li, Lu	3
49	EH38E2652655-prom	chr8	102217854	102218204	376.23	575.538	242.252	183.876	131.928	-39.243	323.622	492.865	114.914	107.328	165.083	95.857	369.985	487.753	372.954	568.987	Br	ZNF706		Br, Co, Li, Lu, St	5
50	EH38E1861090-enhP	chr17	37886394	37886654	311.293	568.135	240.12	422.579	36.877	-12.02	36.3365	14.926	44.644	-18.778	23.8715	5.577	38.562	63.106	309.739	565.026	Br		MIEN1	Br, Co	2
51	EH38E2271912-prom	chr3	195163766	195164116	130.036	231.25	212.061	120.756	364.529	392.699	231.428	387.52	133.518	23.942	153.948	124.913	344.772	565.057	346.368	561.865	St	ACAP2		Br, Co, Li, Lu, Re, St	6
52	EH38E1860968-prom	chr17	37783418	37783578	327.707	524.267	183.566	308.898	19.0915	-35.553	52.9975	-1.87	20.8745	2.183	25.8085	6.071	50.289	75.332	345.565	559.984	Br		PP1R1B	Br, Co, Lu	3
53	EH38E1438186-enhP	chr1	244211524	244211874	105.442	8.819	88.536	0.376	111.918	-40.416	361.091	558.34	95.9925	-16.921	100.474	70.426	131.221	152.994	361.091	558.34	Li	ZBTB18		Br, Co, Li, Lu, Re, St	6
54	EH38E1861024-enhP	chr17	37823770	37824120	309.796	574.667	155.128	282.53	25.9375	-15.813	18.6265	-32.311	5.87	2.75	9.496	4.202	8.499	-12.678	301.392	557.86	Br		PNMT	Br, Co	2
55	EH38E2564791-prom	chr7	75988220	75988445	158.927	130.972	200.196	88.399	449.101	114.271	330.871	479.806	156.863	45.285	211.427	168.345	391.689	558.504	392.273	557.336	St	YWHAG		Br, Co, Li, Lu, Re, St	6
56	EH38E2064069-enhP	chr2	198364309	198364535	140.07	185.163	145.085	-19.547	183.24	-22.54	214.966	321.334	86.987	49.818	190.032	243.305	372.793	551.631	370.757	555.705	St	HSPD1		Br, Li, Lu, Re, St	5
57	EH38E1673398-prom	chr13	45915344	45915680	136.256	120.547	174.18	4.538	138.248	-66.38	230.847	283.698	125.284	-13.581	147.853	37.96	360.689	557.084	361.427	555.608	St	TPT1		Br, Co, Li, Lu	4
58	EH38E2061790-prom	chr2	192542559	192542909	154.987	218.356	162.49	-29.366	112.194	-41.65	192.472	268.311	129.29	76.424	152.552	136.045	387.722	546.048	385.703	550.086	St	NABP1		Br, Co, Li, Lu, Re	5
59	EH38E1861313-enhP	chr17	38137367	38137564	291.053	534.582	30.896	-7.342	11.72	-14.398	43.062	41.617	17.285	34.57	19.4985	-5.177	18.884	-5.962	298.137	548.75	Br	PSMD3		Br, Lu	2
60	EH38E2690173-prom	chr9	33025003	33025351	211.061	120.309	281.765	-97.485	212.053	-24.952	402.875	543.679	215.361	1.384	206.517	206.415	385.502	538.02	402.875	543.679	Li	DNAJA1		Br, Li, Lu, Re	4
61	EH38E1862834-enhP	chr17	39845474	39845822	241.679	-84.109	179.714	-96.59	143.998	-49.198	414.512	465.649	202.967	-34.364	189.852	121.455	371.423	545.031	372.842	542.191	St		EIF1	Li	1
62	EH38E1861256-prom	chr17	38083092	38083343	266.76	532.057	14.8805	10.775	12.9235	-4.335	37.2415	45.271	17.825	21.52	17.31	18.346	9.173	18.346	271.421	541.381	Br		ORMDL3	Br, Li, Lu	3
63	EH38E1861526-enhP	chr17	38334471	38334796	140.333	235.701	303.953	534.098	32.1785	-23.427	17.938	-7.131	23.3135	6.643	30.3235	8.951	24.991	13.974	307.431	541.054	Co		RAPGFL1	Br, Co, Lu, Re	4
64	EH38E1966428-prom	chr19	59055466	59055815	161.602	151.899	160.253	-73.12	180.503	-36.656	217.589	260.556	155.111	-34.647	189.598	159.64	340.54	534.77	337.551	540.748	St	TRIM28		Br, Co, Li, Lu	4
65	EH38E2319389-enhP	chr4	110354455	110354630	280.461	527.369	29.197	16.8	15.973	18.542	26.0295	20.588	23.077	-14.266	37.857	24.74	13.327	26.654	284.687	535.822	Br	SEC24B		Br, Li, Lu, Re	4
66	EH38E1860979-enhD	chr17	37788849	37789198	124.2	229.075	324.868	533.9	8.0965	-16.193	11.0265	1.598	13.4865	15.499	22.0645	15.851	31.8765	59.809	324.822	533.807	Co		PP1R1B	Br, Co, Lu	3
67	EH38E1615935-prom	chr12	57082020	57082359	165.994	69.674	171.582	-111.621	175.361	-24.435	239.644	298.799	141.106	-11.689	234.435	275.337	304.591	527.12	301.849	532.604	St	PTGES3		Br, Li, Lu, Re, St	5
68	EH38E1861600-prom	chr17	38443800	38444149	272	503.201	273.007	466.943	14.2305	-15.723	38.8265	43.073	16.4885	-13.573	24.712	20.67	23.3995	18.459	285.799	530.798	Br	CDC6		Br, Co	2
69	EH38E1861648-prom	chr17	38474259	38474604	335.751	534.446	253.742	463.583	38.6375	1.303	88.0455	91.076	37.982	12.514	31.4805	13.075	57.654	99.052	332.588	528.12	Br	RARA		Br, Co, Lu	3
70	EH38E1652302-prom	chr12	123717380	123717539	99.1235	86.433	150.21	-76.763	136.602	-57.854	262.62	424.346	166.418	-84.687	125.736	83.076	382.442	538.031	390.05	522.814	St	MPHOSPH9		Br, Co, Li, Lu, Re, St	6
71	EH38E1854174-prom	chr17	27047090	27047254	278.221	528.593	78.2225	7.487	47.009	-59.128	106.382	173.14	65.6645	36.859	96.9935	129.899	111.013	168.878	272.682	517.516	Br	RPL23A		Br, Li, Lu, Re, St	5
72	EH38E1844498-enhP	chr17	7475759	7476109	161.351	7.024	135.581	-80.838	189.46	-78.196	374.068	516.927	196.806	-50.079	152.85	69.246	269.539	350.611	374.068	516.927	Li	EIF4A1		Br, Li, Lu, St	4
73	EH38E2064070-prom	chr2	198364638	198364987	161.38	105.654	178.194	-126.01	130.871	-94.052	250.692	336.298	102.528	14.757	207.899	238.821	277.813	514.378	276.947	516.109	St		HSPD1	Br, Li, Lu, Re, St	5
74	EH38E1876516-enhP	chr17	60004845	60005118	246.892	493.784	18.3325	17.827	7.9555	-15.911	20.473	23.86	18.992	0.964	20.769	25.992	31.718	58.096	257.238	514.477	Br	INTS2		Br	1
75	EH38E2118535-prom	chr20	47894627	47894846	213.858	79.686	177.147	92.399	171.284	92.095	282.524	320.018	173.316	77.587	154.626	114.696	342.978	510.947	343.07	510.764	St	ZFAS		Br, Co, Li, Lu, Re, St	6
76	EH38E1662692-prom	chr13	28195747	28196083	280.94	498.651	124.696	108.066	79.4435	-67.895	111.567	132.528	70.758	55.878	116.263	113.443	228.689	305.106	284.856	506.483	Br	POLR1D		Br, Co, Li, Lu, Re, St	6
77	EH38E2463359-prom	chr6	36561848	36562198	204.893	112.165	192.449	-1.27	155.974	-126.603	256.965	299.734	162.78	-15.218	188.946	114.211	330.221	509.198	331.974	505.692	St	SRSF3		Br, Co, Li, Lu, Re, St	6
78	EH38E1855643-prom	chr17	28927563	28927790	250.605	501.21	43.085	20.86	70.0325	-109.731	46.929	60.03	55.0725	69.405	52.133	20.18	34.553	17.642	252.669	505.339	Br	SMURF2P1		Br, Lu	2
79	EH38E2114070-prom	chr20	42086340	42086690	148.516	62.509	212.761	57.301	183.243	-99.74	280.916	390.97	125.949	-1.902	197.282	183.689	318.374	496.236	318.625	495.734	St	SRSF6		Br, Co, Li, Lu, Re, St	6
80	EH38E2492153-prom	chr6	108881099	108881313	131.798	74.235	118.648	3.306	200.486	-245.849	242.722	240.824	94.0915	86.159	144.05	114.273	320.913	496.693	322.51	493.499	St	FOXO3		Br, Lu, St	3
81	EH38E1861556-prom	chr17	38375741	38375958	264.327	511.63	162.61	277.396	35.519	-24.086	30.7115	31.745	31.1375	-6.573	22.278	13.794	31.2055	-17.037	255.081	493.138	Br	WIPF2		Br, Co	2
82	EH38E1861639-enhD	chr17	38470875	38471222	224.93	448.12	124.153	208.569	12.862	2.366	9.366	1.981	19.092	15.076	16.0635	11.827	25.666	51.332	247.357	492.973	Br		RARA	Br, Co	2
83	EH38E2164817-prom	chr22	39916421	39916584	195.472	-85.662	186.183	-141.653	174.548	-12.853	272.738	220.488	237.677	65.793	181.147	36.569	397.414	508.206	407.01	489.013	St	ATF4		Br, Co, Li, Lu	4
84	EH38E1860908-enhD	chr17	37730164	37730513	227.528	455.055	5.404	1.452	3.9155	-3.993	5.0675	4.418	8.0875	5.657	6.8395	-0.685	2.2725	2.921	243.682	487.364	Br	NEUROD2		Br	1
85	EH38E1861033-enhD	chr17	37831159	37831471	249.7	480.11	241.76	440.466	22.2025	-15.907	11.1125	-13.659	7.035	11.626	14.904	8.382	8.971	-17.75	253.006	486.723	Br		PGAP3	Br, Co	2
86	EH38E1438830-prom	chr1	245134068	245134417	128.865	-24.618	64.613	-25.442	97.4265	-57.461	229.976	270.84	100.882	42.033	139.881	142.42	283.076	479.856	280.959	484.091	St	EFCAB2		Br, Co, Li, Lu, St	5
87	EH38E2069830-enhP	chr2	208394173	208394329	60.844	97.326	105.312	-2.338	43.242	-41.714	29.557	8.904	80.8125	45.625	165.5	189.269	274.471	473.015	270.204	481.548	St	CREB1		Br, Co, Li, Lu, St	5
88	EH38E1690197-prom	chr13	96329111	96329459	146.074	164.242	159.048	115.783	201.054	-18.692	219.397	336.069	80.665	43.468	109.321	80.73	341.268	483.88	342.741	480.934	St	DNAJC3		Br, Co, Li, Lu, Re	5
89	EH38E1728550-prom	chr14	75745375	75745622	243.948	-79.535	207.555	-126.39	305.631	-78.786	287.331	212.747	143.263	61.488	219.368	84.728	425.568	475.996	423.409	480.314	St	FOS		Li, Lu	2
90	EH38E1860969-enhP	chr17	37783788	37784003	143.744	281.532	277.786	479.577	32.0655	-10.381	10.0005	-17.599	8.8965	4.667	18.7235	-7.375	21.856	41.31	277.993	479.991	Co		PP1R1B	Br, Co, Lu	3
91	EH38E2653974-prom	chr8	103876342	103876691	286.333	495.718	257.159	181.653	134.754	-70.131	188.439	305.463	102.362	7.923	166.013	172.122	307.997	447	278.347	479.746	Br	AZIN1		Br, Li, Lu, St	4
92	EH38E1653874-enhP	chr12	125399349	125399593	230.62	-38.034	123.758	-62.016	204.766	110.379	313.223	262.941	154.309	-10.075	174.071	118.793	372.635	472.393	369.464	478.734	St	UBC		Li	5
93	EH38E1854212-prom	chr17	27070770	27071120	319.856	483.016	71.0275	-14.993	80.6445	0.073	153.431	156.231	62.313	73.822	63.568	37.698	129.29	145.602	317.009	477.321	Br	TRAF4		Br, Co, Li, Lu, Re, St	6
94	EH38E1402459-prom	chr1	181057601	181057940	104.675	44.778	132.852	-40.739	93.3575	-55.717	220.826	332.692	113.397	60.637	158.69	109.853	279.152	466.984	274.341	476.607	St	IER5		Br, Co, Li, Lu, St	5
95	EH38E2319392-enhP	chr4	110355412	110355574	253.557	458.334	26.076	-9.458	42.312	3.808	27.7485	11.283	26.614	3.674	28.722	25.476	51.683	101.928	261.678	474.576	Br		SEC24B	Br, Li, Lu, Re	4
96	EH38E1861035-enhD	chr17	37832441	37832757	184.6	322.487	263.716	472.688	12.139	-8.19	12.4835	-20.037	12.4345	2.905	17.5495	8.749	6.6435	-12.469	262.181	469.618	Co		PGAP3	Br, Co	2
97	EH38E1854115-prom	chr17	26972087	26972437	290.209	501.29	83.1975	16.775	70.8625	-54.913	121.139	142.761	83.453	44.378	75.1195	18.729	144.054	168.361	274.181	469.234	Br	KIAA0100		Br, Co, Li, Lu, St	5
98	EH38E1860843-prom	chr17	37618305	37618514	236.869	448.451	13.1375	4.055	9.8205	-6.421	17.3185	15.339	25.139	17.022	16.9525	14.197	12.7045	14.753	246.314	467.341	Br		CDK12	Br, Lu, Re	3
99	EH38E1861037-enhD	chr17	37834738	37835073	71.675	143.35	246.78	460.859	9.682	-0.294	2.211	-5.003	12.044	3.996	15.0685	15.621	10.9995	21.999	249.23	465.758	Co		PGAP3	Br, Co	2
100	EH38E2671023-enhP	chr8	135844603	135844953	166.446	191.76	131.224	85.061	114.297	-0.037	290.231	462.957	72.857	9.948	75.2085	4.837	106.74	125.119	290.231	462.957	Li	NCRNA00250		Br, Co, Li, Lu, Re, St	6
																								Mean	3.61
																								Std Dev	1.64
