## Supplementary material for "RNA Polymerase II hypertranscription at histone genes in cancer FFPE samples": Table S2

### Sheet: Table_S2
Table S2
Chromosome	Start	End	Gene name	Length	Strand	Histone name	Status
chr1	149784779	149785236	NM_001123375	456	-	HIST2H3D	Validated
chr1	149804220	149804616	NM_001034077	395	+	HIST2H4B	Reviewed
chr1	149812258	149812765	NM_001005464	506	-	HIST2H3A	Reviewed
chr1	149813784	149814318	NM_001040874	533	-	HIST2H2AA4	Validated
chr1	149821758	149822340	NR_036461	581	-	HIST2H2BC	Provisional
chr1	149822627	149823161	NM_001040874_chr1_149822627	533	+	HIST2H2AA4	Validated
chr1	149824180	149824687	NM_001005464_chr1_149824180	506	+	HIST2H3A	Reviewed
chr1	149832329	149832725	NM_001034077_chr1_149832329	395	-	HIST2H4B	Reviewed
chr1	149858524	149858961	NM_003517	436	+	HIST2H2AC	Reviewed
chr1	149859018	149859466	NM_175065	447	-	HIST2H2AB	Reviewed
chr6	25726290	25726790	NM_170745	499	-	HIST1H2AA	Reviewed
chr6	25727136	25727573	NM_170610	436	+	HIST1H2BA	Reviewed
chr6	25732660	25733089	NR_045125	428	+	HIST1H2APS1	Provisional
chr6	26017259	26018040	NM_005325	780	-	HIST1H1A	Reviewed
chr6	26020717	26021186	NM_003529	468	+	HIST1H3A	Reviewed
chr6	26021906	26022278	NM_003538	371	+	HIST1H4A	Reviewed
chr6	26027123	26027480	NM_003544	356	-	HIST1H4B	Reviewed
chr6	26031816	26032288	NM_003537	471	-	HIST1H3B	Reviewed
chr6	26033319	26033796	NM_003513	476	-	HIST1H2AB	Reviewed
chr6	26043454	26043885	NM_021062	430	-	HIST1H2BB	Reviewed
chr6	26045638	26046097	NM_003531	458	+	HIST1H3C	Reviewed
chr6	26055967	26056699	NM_005319	731	-	HIST1H1C	Reviewed
chr6	26104175	26104565	NM_003542	389	+	HIST1H4C	Reviewed
chr6	26107639	26108364	NM_005323	724	-	HIST1H1T	Reviewed
chr6	26123694	26124132	NM_003526	437	-	HIST1H2BC	Reviewed
chr6	26124372	26124918	NM_003512	545	+	HIST1H2AC	Reviewed
chr6	26156558	26157343	NM_005321	784	+	HIST1H1E	Reviewed
chr6	26158348	26158835	NM_021063	486	+	HIST1H2BD	Reviewed
chr6	26184023	26184458	NM_003523	434	+	HIST1H2BE	Reviewed
chr6	26188937	26189304	NM_003539	366	-	HIST1H4D	Reviewed
chr6	26199011	26199521	NM_021065	509	-	HIST1H2AD	Reviewed
chr6	26199786	26200216	NM_003522	429	+	HIST1H2BF	Reviewed
chr6	26204872	26205249	NM_003545	376	+	HIST1H4E	Reviewed
chr6	26216427	26216872	NM_003518	444	-	HIST1H2BG	Reviewed
chr6	26217147	26217711	NM_021052	563	+	HIST1H2AE	Reviewed
chr6	26225382	26225844	NM_003532	461	+	HIST1H3E	Reviewed
chr6	26234439	26235216	NM_005320	776	-	HIST1H1D	Reviewed
chr6	26240653	26241021	NM_003540	367	+	HIST1H4F	Reviewed
chr6	26246838	26247205	NM_003547	366	-	HIST1H4G	Reviewed
chr6	26250369	26250835	NM_021018	465	-	HIST1H3F	Reviewed
chr6	26251878	26252303	NM_003524	424	+	HIST1H2BH	Reviewed
chr6	26271145	26271612	NM_003534	466	-	HIST1H3G	Reviewed
chr6	26273203	26273640	NM_003525	436	+	HIST1H2BI	Reviewed
chr6	26285353	26285727	NM_003543	373	-	HIST1H4H	Reviewed
chr6	27100094	27100575	NM_021058	480	-	HIST1H2BJ	Reviewed
chr6	27100816	27101314	NM_021064	497	+	HIST1H2AG	Reviewed
chr6	27107087	27107457	NM_003495	369	+	HIST1H4I	Reviewed
chr6	27114860	27115341	NM_080596	480	+	HIST1H2AH	Reviewed
chr6	27775256	27775709	NM_003519	452	-	HIST1H2BL	Reviewed
chr6	27775976	27776445	NM_003509	468	+	HIST1H2AI	Reviewed
chr6	27777841	27778314	NM_003536	472	+	HIST1H3H	Reviewed
chr6	27782079	27782518	NM_021066	438	-	HIST1H2AJ	Reviewed
chr6	27782821	27783267	NM_003521	445	+	HIST1H2BM	Reviewed
chr6	27791902	27792258	NM_021968	355	+	HIST1H4J	Reviewed
chr6	27798951	27799305	NM_003541	353	-	HIST1H4K	Reviewed
chr6	27805657	27806117	NM_003510	459	-	HIST1H2AK	Reviewed
chr6	27806439	27806888	NM_003520	448	+	HIST1H2BN	Reviewed
chr6	27833106	27833576	NM_003511	469	+	HIST1H2AL	Reviewed
chr6	27834569	27835359	NM_005322	789	-	HIST1H1B	Reviewed
chr6	27839622	27840099	NM_003533	476	-	HIST1H3I	Reviewed
chr6	27840925	27841289	NM_003546	363	-	HIST1H4L	Reviewed
chr6	27858092	27858570	NM_003535	477	-	HIST1H3J	Reviewed
chr6	27860476	27860963	NM_003514	486	-	HIST1H2AM	Reviewed
chr6	27861202	27861669	NM_003527	466	+	HIST1H2BO	Reviewed
